# Stable kinetochore-microtubule attachment requires loop-dependent Ndc80-Ndc80 binding

**DOI:** 10.1101/2022.08.25.505310

**Authors:** Soumitra Polley, Helen Müschenborn, Melina Terbeck, Anna De Antoni, Ingrid R. Vetter, Marileen Dogterom, Andrea Musacchio, Vladimir A. Volkov, Pim J. Huis in ‘t Veld

**Author notes:** Centre for Medical Biotechnology, University of Duisburg-Essen, Essen, Germany (Helen Müschenborn). IFOM-The AIRC Institute of Molecular Oncology, Milan, Italy.

## Abstract

During cell division, kinetochores link chromosomes to spindle microtubules. The Ndc80 complex, a crucial microtubule binder, populates each kinetochore with dozens of copies. Whether adjacent Ndc80 complexes cooperate to promote microtubule binding remains unclear. Here we demonstrate that the Ndc80 loop, a short sequence identified across eukaryotes and predicted to interrupt the Ndc80 coiled-coil, promotes direct interactions between full-length Ndc80 complexes. Both in dividing cells and in a fully reconstituted system, these interactions are essential for the formation of force-resistant kinetochore-microtubule attachments, explaining why deletion of the loop ablates chromosome congression. The loop may fold into a more rigid structure than previously assumed and we identify point mutations that impair Ndc80-Ndc80 interactions and recapitulate the effects of loop depletion. The loop also promotes spindle checkpoint signaling, suggesting that the organisation of adjacent Ndc80 complexes is crucial to couple kinetochore-microtubule binding to cell cycle control.
