## Supplementary data iii for "Stable kinetochore-microtubule attachment requires loop-dependent Ndc80-Ndc80 binding"

### Sheet: Final
Ndc80	Protein1	SeqPos1	LinkedRes1	Protein2	SeqPos2	LinkedRes2	Highest Score	Match Count	3D Distance	From Chain	To Chain	In N and MN	Arbitrary Score	Score High
full-length	Nuf2	461	K	Spc24	50	K	191	23	13.01	2	4	1	8786	1
full-length	Ndc80fulllength	497	K	Ndc80fulllength	504	K	170	23	10.46	8	8	1	7820	1
full-length	Nuf2	461	K	Spc25-HIS	46	K	174	20	14.33	2	5	1	6960	1
full-length	Ndc80fulllength	577	K	Nuf2	409	K	189	15	14.81	8	2	1	5670	1
full-length	Ndc80fulllength	638	K	Spc24	50	K	212	12	22.81	8	4	1	5088	1
full-length	Nuf2	456	K	Spc25-HIS	46	K	170	13	19.07	2	5	1	4420	1
full-length	Ndc80fulllength	598	K	Spc25-HIS	21	K	162	12	11.75	8	5	1	3888	1
full-length	Spc25-HIS	41	K	Spc25-HIS	52	K	145	11	16.84	5	5	1	3190	1
full-length	Ndc80fulllength	417	K	Ndc80fulllength	423	K	174	9	9.92	8	8	1	3132	1
full-length	Ndc80fulllength	295	S	Nuf2	165	K	161	9	27.01	8	2	1	2898	1
full-length	Ndc80fulllength	462	K	Nuf2	299	K	123	11	7.45	8	2	1	2706	1
full-length	Ndc80fulllength	633	K	Spc25-HIS	52	K	121	11	10.94	8	5	1	2662	1
full-length	Nuf2	461	K	Spc25-HIS	50	K	166	8	18.05	2	5	1	2656	1
full-length	Ndc80fulllength	427	K	Ndc80fulllength	453	Y	148	8	15	8	8	1	2368	1
full-length	Spc25-HIS	122	K	Spc25-HIS	133	K	196	6	16.36	5	5	1	2352	1
full-length	Nuf2	456	K	Spc25-HIS	41	K	210	5	15.45	2	5	1	2100	1
full-length	Ndc80fulllength	462	K	Nuf2	304	S	102	10	12.37	8	2	1	2040	1
full-length	Ndc80fulllength	577	K	Nuf2	427	K	164	6	19.06	8	2	1	1968	1
full-length	Nuf2	456	K	Nuf2	461	K	87	11	8.71	2	2	1	1914	1
full-length	Spc25-HIS	122	K	Spc25-HIS	138	Y	196	4	24.44	5	5	1	1568	1
full-length	Ndc80fulllength	591	T	Spc25-HIS	21	K	108	6	15.35	8	5	1	1296	1
full-length	Ndc80fulllength	595	S	Spc25-HIS	21	K	127	5	10.53	8	5	1	1270	1
full-length	Ndc80fulllength	384	T	Nuf2	266	K	62	10	9.02	8	2	1	1240	1
full-length	Ndc80fulllength	572	T	Nuf2	400	K	205	3	19.59	8	2	1	1230	1
full-length	Ndc80fulllength	577	K	Nuf2	416	K	80	7	9.57	8	2	1	1120	1
full-length	Nuf2	456	K	Spc25-HIS	21	K	93	6	27.41	2	5	1	1116	1
full-length	Nuf2	461	K	Spc25-HIS	48	S	180	3	18.6	2	5	1	1080	1
full-length	Spc25-HIS	148	K	Spc25-HIS	203	K	134	4	24.16	5	5	1	1072	1
full-length	Ndc80fulllength	606	K	Spc25-HIS	36	Y	131	4	20.21	8	5	1	1048	1
full-length	Ndc80fulllength	8	S	Ndc80fulllength	26	K	102	5	55.71	8	8	1	1020	1
full-length	Ndc80fulllength	497	K	Ndc80fulllength	502	T	100	10	8.58	8	8	0	1000	1
full-length	Nuf2	400	K	Spc25-HIS	203	K	146	3	241.26	2	5	1	876	1
full-length	Ndc80fulllength	598	K	Spc25-HIS	36	Y	138	3	31.45	8	5	1	828	1
full-length	Ndc80fulllength	497	K	Ndc80fulllength	514	Y	101	4	25.1	8	8	1	808	1
full-length	Spc25-HIS	133	K	Spc25-HIS	148	K	131	3	17.31	5	5	1	786	1
full-length	Ndc80fulllength	66	S	Spc25-HIS	133	K	130	3	469.85	8	5	1	780	1
full-length	Ndc80fulllength	577	K	Nuf2	400	K	124	3	27.47	8	2	1	744	1
full-length	Spc25-HIS	122	K	Spc25-HIS	134	S	121	3	18.32	5	5	1	726	1
full-length	Ndc80fulllength	405	K	Ndc80fulllength	453	Y	118	3	17.45	8	8	1	708	1
full-length	Ndc80fulllength	564	Y	Nuf2	400	K	173	2	10.39	8	2	1	692	1
full-length	Ndc80fulllength	360	K	Nuf2	242	T	114	3	15.41	8	2	1	684	1
full-length	Spc25-HIS	139	K	Spc25-HIS	148	K	161	4	14.13	5	5	0	644	1
full-length	Ndc80fulllength	504	K	Nuf2	348	K	159	4	11.78	8	2	0	636	1
full-length	Ndc80fulllength	405	K	Ndc80fulllength	435	Y	153	2	25.9	8	8	1	612	1
full-length	Nuf2	243	K	Spc25-HIS	133	K	66	9	440.17	2	5	0	594	1
full-length	Ndc80fulllength	606	K	Spc25-HIS	21	K	87	3	15.13	8	5	1	522	1
full-length	Nuf2	243	K	Spc25-HIS	203	K	42	12	463.07	2	5	0	504	1
full-length	Nuf2	456	K	Spc25-HIS	48	S	123	2	23.07	2	5	1	492	1
full-length	Spc24	98	K	Spc25-HIS	84	K	227	2	15.76	4	5	0	454	1
full-length	Ndc80fulllength	252	S	Ndc80fulllength	462	K	104	2	223.79	8	8	1	416	1
full-length	Ndc80fulllength	252	S	Ndc80fulllength	497	K	125	3	248.43	8	8	0	375	1
full-length	Ndc80fulllength	362	S	Spc25-HIS	203	K	184	1	464.02	8	5	1	368	1
full-length	Ndc80fulllength	360	K	Ndc80fulllength	385	K	170	2	37.5	8	8	0	340	1
full-length	Nuf2	461	K	Spc25-HIS	203	K	113	3	154.47	2	5	0	339	1
full-length	Nuf2	458	K	Spc25-HIS	46	K	163	2	16.92	2	5	0	326	1
full-length	Nuf2	400	K	Spc25-HIS	133	K	108	3	223.03	2	5	0	324	1
full-length	Ndc80fulllength	570	T	Nuf2	400	K	162	2	19.32	8	2	0	324	1
full-length	Ndc80fulllength	360	K	Spc25-HIS	203	K	159	2	466.95	8	5	0	318	1
full-length	Ndc80fulllength	59	K	Ndc80fulllength	156	K	159	1	49.07	8	8	1	318	1
full-length	Ndc80fulllength	571	T	Nuf2	400	K	158	1	17.95	8	2	1	316	1
full-length	Spc24	50	K	Spc25-HIS	203	K	149	2	148.78	4	5	0	298	1
full-length	Ndc80fulllength	624	K	Spc24	50	K	72	2	10.46	8	4	1	288	1
full-length	Spc25-HIS	148	K	Spc25-HIS	182	Y	89	3	15.06	5	5	0	267	1
full-length	Ndc80fulllength	620	S	Spc25-HIS	21	K	129	2	35.81	8	5	0	258	1
full-length	Ndc80fulllength	47	K	Ndc80fulllength	66	S	60	2	43.99	8	8	1	240	1
full-length	Nuf2	383	K	Nuf2	400	K	78	3	25.9	2	2	0	234	1
full-length	Ndc80fulllength	577	K	Spc25-HIS	203	K	73	3	220.74	8	5	0	219	1
full-length	Nuf2	458	K	Spc25-HIS	48	S	108	2	20.52	2	5	0	216	1
full-length	Ndc80fulllength	405	K	Ndc80fulllength	440	K	107	1	12.08	8	8	1	214	1
full-length	Ndc80fulllength	400	K	Spc25-HIS	203	K	103	1	411.3	8	5	1	206	1
full-length	Ndc80fulllength	496	S	Ndc80fulllength	504	K	100	2	12.19	8	8	0	200	1
full-length	Ndc80fulllength	360	K	Nuf2	243	K	189	1	12.06	8	2	0	189	0
full-length	Spc24	112	K	Spc25-HIS	203	K	93	2	58.5	4	5	0	186	0
full-length	Ndc80fulllength	629	K	Spc25-HIS	41	K	46	2	17.01	8	5	1	184	0
full-length	Ndc80fulllength	360	K	Ndc80fulllength	384	T	92	1	34.86	8	8	1	184	0
full-length	Ndc80fulllength	360	K	Ndc80fulllength	577	K	59	3	249.9	8	8	0	177	0
full-length	Ndc80fulllength	8	S	Spc25-HIS	203	K	88	1	424.74	8	5	1	176	0
full-length	Ndc80fulllength	5	S	Spc25-HIS	203	K	88	1	425.99	8	5	1	176	0
full-length	Nuf2	456	K	Spc25-HIS	36	Y	85	2	8.35	2	5	0	170	0
full-length	Ndc80fulllength	298	K	Nuf2	432	K	42	2	297.96	8	2	1	168	0
full-length	Ndc80fulllength	417	K	Spc25-HIS	203	K	81	2	389.53	8	5	0	162	0
full-length	Nuf2	383	K	Spc25-HIS	138	Y	79	1	256.82	2	5	1	158	0
full-length	Ndc80fulllength	26	K	Ndc80fulllength	47	K	78	1	58.48	8	8	1	156	0
full-length	Ndc80fulllength	66	S	Nuf2	456	K	37	2	354.13	8	2	1	148	0
full-length	Ndc80fulllength	382	K	Nuf2	266	K	74	1	10.44	8	2	1	148	0
full-length	Ndc80fulllength	479	K	Nuf2	312	S	144	1	10.31	8	2	0	144	0
full-length	Ndc80fulllength	415	Y	Ndc80fulllength	440	K	72	1	11.47	8	8	1	144	0
full-length	Ndc80fulllength	497	K	Ndc80fulllength	509	K	144	1	18.22	8	8	0	144	0
full-length	Ndc80fulllength	360	K	Ndc80fulllength	401	Y	69	1	59.3	8	8	1	138	0
full-length	Ndc80fulllength	4	S	Ndc80fulllength	59	K	67	1	122.15	8	8	1	134	0
full-length	Ndc80fulllength	360	K	Nuf2	254	Y	67	1	17.85	8	2	1	134	0
full-length	Ndc80fulllength	5	S	Spc25-HIS	133	K	133	1	401.75	8	5	0	133	0
full-length	Ndc80fulllength	577	K	Spc24	50	K	64	2	72.06	8	4	0	128	0
full-length	Ndc80fulllength	514	Y	Nuf2	432	K	63	2	117.2	8	2	0	126	0
full-length	Nuf2	383	K	Spc25-HIS	203	K	57	2	266.98	2	5	0	114	0
full-length	Nuf2	445	Y	Nuf2	456	K	113	1	15.93	2	2	0	113	0
full-length	Ndc80fulllength	405	K	Nuf2	296	Y	105	1	17	8	2	0	105	0
full-length	Ndc80fulllength	66	S	Ndc80fulllength	156	K	52	2	33.9	8	8	0	104	0
full-length	Ndc80fulllength	4	S	Spc25-HIS	203	K	100	1	427.58	8	5	0	100	0
full-length	Ndc80fulllength	7	S	Spc25-HIS	203	K	91	1	424.68	8	5	0	91	0
full-length	Nuf2	243	K	Spc24	112	K	45	2	406.48	2	4	0	90	0
full-length	Ndc80fulllength	462	K	Nuf2	298	K	90	1	11.2	8	2	0	90	0
full-length	Spc25-HIS	133	K	Spc25-HIS	203	K	90	1	33.53	5	5	0	90	0
full-length	Spc24	181	S	Spc25-HIS	133	K	44	2	20.77	4	5	0	88	0
full-length	Nuf2	447	K	Spc24	50	K	85	1	24.69	2	4	0	85	0
full-length	Ndc80fulllength	415	Y	Nuf2	275	K	85	1	33.14	8	2	0	85	0
full-length	Nuf2	247	S	Spc25-HIS	203	K	42	2	458.06	2	5	0	84	0
full-length	Ndc80fulllength	640	S	Spc24	50	K	84	1	27.57	8	4	0	84	0
full-length	Spc24	168	S	Spc25-HIS	203	K	83	1	22.84	4	5	0	83	0
full-length	Spc24	50	K	Spc25-HIS	204	T	82	1	148.34	4	5	0	82	0
full-length	Ndc80fulllength	400	K	Nuf2	266	K	41	1	26.23	8	2	1	82	0
full-length	Ndc80fulllength	432	S	Ndc80fulllength	462	K	81	1	12.52	8	8	0	81	0
full-length	Ndc80fulllength	4	S	Ndc80fulllength	26	K	40	2	67.25	8	8	0	80	0
full-length	Ndc80fulllength	53	K	Ndc80fulllength	66	S	40	1	34.08	8	8	1	80	0
full-length	Ndc80fulllength	360	K	Nuf2	255	K	79	1	17.6	8	2	0	79	0
full-length	Ndc80fulllength	8	S	Ndc80fulllength	53	K	76	1	108.51	8	8	0	76	0
full-length	Ndc80fulllength	577	K	Nuf2	428	T	76	1	22.37	8	2	0	76	0
full-length	Ndc80fulllength	629	K	Spc25-HIS	52	K	37	1	10.45	8	5	1	74	0
full-length	Ndc80fulllength	361	Y	Nuf2	255	K	74	1	15.3	8	2	0	74	0
full-length	Nuf2	461	K	Spc25-HIS	52	K	74	1	23.18	2	5	0	74	0
full-length	Ndc80fulllength	21	S	Ndc80fulllength	47	K	72	1	74.06	8	8	0	72	0
full-length	Nuf2	3	T	Spc25-HIS	133	K	72	1	506.73	2	5	0	72	0
full-length	Ndc80fulllength	432	S	Ndc80fulllength	452	K	36	2	18.53	8	8	0	72	0
full-length	Spc24	105	T	Spc25-HIS	203	K	71	1	69.19	4	5	0	71	0
full-length	Nuf2	447	K	Spc25-HIS	203	K	71	1	172.9	2	5	0	71	0
full-length	Ndc80fulllength	360	K	Spc24	50	K	71	1	319.57	8	4	0	71	0
full-length	Ndc80fulllength	417	K	Ndc80fulllength	440	K	69	1	14.07	8	8	0	69	0
full-length	Ndc80fulllength	8	S	Spc25-HIS	133	K	68	1	400.15	8	5	0	68	0
full-length	Nuf2	243	K	Spc25-HIS	134	S	34	2	442.61	2	5	0	68	0
full-length	Ndc80fulllength	288	K	Nuf2	165	K	34	2	17.98	8	2	0	68	0
full-length	Ndc80fulllength	362	S	Nuf2	243	K	66	1	7.48	8	2	0	66	0
full-length	Ndc80fulllength	344	T	Ndc80fulllength	462	K	65	1	106.49	8	8	0	65	0
full-length	Ndc80fulllength	26	K	Ndc80fulllength	50	S	62	1	65.98	8	8	0	62	0
full-length	Ndc80fulllength	427	K	Ndc80fulllength	452	K	62	1	17.45	8	8	0	62	0
full-length	Spc25-HIS	148	K	Spc25-HIS	204	T	62	1	23.66	5	5	0	62	0
full-length	Ndc80fulllength	606	K	Spc25-HIS	35	T	61	1	19.69	8	5	0	61	0
full-length	Ndc80fulllength	468	T	Nuf2	299	K	29	2	12.82	8	2	0	58	0
full-length	Nuf2	243	K	Spc24	98	K	57	1	385.78	2	4	0	57	0
full-length	Ndc80fulllength	53	K	Ndc80fulllength	165	S	55	1	69.91	8	8	0	55	0
full-length	Ndc80fulllength	7	S	Nuf2	21	K	52	1	145.22	8	2	0	52	0
full-length	Nuf2	250	K	Spc25-HIS	133	K	52	1	431.73	2	5	0	52	0
full-length	Ndc80fulllength	4	S	Ndc80fulllength	577	K	51	1	219.84	8	8	0	51	0
full-length	Spc24	50	K	Spc25-HIS	134	S	48	1	131.93	4	5	0	48	0
full-length	Ndc80fulllength	271	K	Ndc80fulllength	499	S	24	2	230.38	8	8	0	48	0
full-length	Ndc80fulllength	401	Y	Nuf2	400	K	23	2	172.81	8	2	0	46	0
full-length	Nuf2	354	T	Spc25-HIS	90	K	23	1	228.1	2	5	1	46	0
full-length	Ndc80fulllength	385	K	Nuf2	266	K	46	1	11.41	8	2	0	46	0
full-length	Ndc80fulllength	415	Y	Ndc80fulllength	423	K	45	1	12.44	8	8	0	45	0
full-length	Spc24	50	K	Spc24	98	K	43	1	72.14	4	4	0	43	0
full-length	Ndc80fulllength	577	K	Spc24	44	T	42	1	63.2	8	4	0	42	0
full-length	Ndc80fulllength	66	S	Nuf2	383	K	42	1	293.65	8	2	0	42	0
full-length	Ndc80fulllength	30	Y	Spc25-HIS	133	K	40	1	422.63	8	5	0	40	0
full-length	Ndc80fulllength	360	K	Nuf2	252	K	40	1	12.81	8	2	0	40	0
full-length	Nuf2	255	K	Nuf2	266	K	40	1	17	2	2	0	40	0
full-length	Nuf2	5	S	Spc25-HIS	133	K	39	1	501.42	2	5	0	39	0
full-length	Ndc80fulllength	5	S	Ndc80fulllength	400	K	37	1	62.59	8	8	0	37	0
full-length	Ndc80fulllength	47	K	Ndc80fulllength	156	K	37	1	74.02	8	8	0	37	0
full-length	Ndc80fulllength	401	Y	Ndc80fulllength	417	K	37	1	24.4	8	8	0	37	0
full-length	Ndc80fulllength	7	S	Spc25-HIS	133	K	35	1	400.2	8	5	0	35	0
full-length	Nuf2	250	K	Spc24	112	K	34	1	397.43	2	4	0	34	0
full-length	Ndc80fulllength	577	K	Nuf2	447	K	34	1	48.95	8	2	0	34	0
full-length	Ndc80fulllength	384	T	Nuf2	299	K	33	1	52.31	8	2	0	33	0
full-length	Ndc80fulllength	577	K	Nuf2	456	K	33	1	59.51	8	2	0	33	0
full-length	Ndc80fulllength	66	S	Spc25-HIS	203	K	33	1	499.21	8	5	0	33	0
full-length	Ndc80fulllength	453	Y	Nuf2	299	K	32	1	13.01	8	2	0	32	0
full-length	Spc25-HIS	133	K	Spc25-HIS	208	S	32	1	21.69	5	5	0	32	0
full-length	Ndc80fulllength	385	K	Spc24	112	K	31	1	374.6	8	4	0	31	0
full-length	Nuf2	402	K	Nuf2	456	K	30	1	80.28	2	2	0	30	0
full-length	Ndc80fulllength	405	K	Spc25-HIS	84	K	30	1	317.5	8	5	0	30	0
full-length	Ndc80fulllength	160	Y	Spc25-HIS	203	K	29	1	527.81	8	5	0	29	0
full-length	Ndc80fulllength	417	K	Ndc80fulllength	435	Y	29	1	16.57	8	8	0	29	0
full-length	Spc24	50	K	Spc25-HIS	138	Y	28	1	137.74	4	5	0	28	0
full-length	Ndc80fulllength	66	S	Nuf2	250	K	28	1	171.46	8	2	0	28	0
full-length	Ndc80fulllength	629	K	Spc25-HIS	39	S	28	1	21.15	8	5	0	28	0
full-length	Ndc80fulllength	462	K	Ndc80fulllength	595	S	27	1	195.58	8	8	0	27	0
full-length	Ndc80fulllength	393	K	Spc24	65	S	27	1	296.21	8	4	0	27	0
full-length	Nuf2	242	T	Spc25-HIS	129	K	27	1	431.62	2	5	0	27	0
full-length	Ndc80fulllength	577	K	Spc25-HIS	148	K	24	1	202.8	8	5	0	24	0
full-length	Ndc80fulllength	384	T	Nuf2	115	K	24	1	210.95	8	2	0	24	0
full-length	Ndc80fulllength	15	S	Spc25-HIS	203	K	24	1	424.69	8	5	0	24	0
full-length	Ndc80fulllength	606	K	Spc25-HIS	23	T	24	1	14.85	8	5	0	24	0
full-length	Spc25-HIS	116	T	Spc25-HIS	133	K	24	1	25.67	5	5	0	24	0
full-length	Ndc80fulllength	405	K	Spc25-HIS	182	Y	22	1	399.59	8	5	0	22	0
full-length	Ndc80fulllength	295	S	Nuf2	400	K	21	1	269.25	8	2	0	21	0
full-length	Ndc80fulllength	66	S	Nuf2	221	K	20	1	129.34	8	2	0	20	0
full-length	Ndc80fulllength	360	K	Nuf2	433	Y	20	1	274.63	8	2	0	20	0
full-length	Ndc80fulllength	632	K	Spc25-HIS	52	K	20	1	13.44	8	5	0	20	0
full-length	Spc24	100	S	Spc25-HIS	203	K	19	1	76.82	4	5	0	19	0
full-length	Spc24	65	S	Spc25-HIS	148	K	19	1	108.17	4	5	0	19	0
full-length	Ndc80fulllength	15	S	Ndc80fulllength	59	K	19	1	109.7	8	8	0	19	0
loopless	Nuf2	461	K	Spc25-HIS	46	K	220	28	14.33	2	5	1	12320	1
loopless	Nuf2	461	K	Spc24	50	K	217	51	13.01	2	4	0	11067	1
loopless	Ndc80loopless	497	K	Ndc80loopless	504	K	158	36	10.46	8	8	0	5688	1
loopless	Nuf2	456	K	Spc25-HIS	46	K	183	11	19.07	2	5	1	4026	1
loopless	Ndc80loopless	638	K	Spc24	50	K	226	14	22.81	8	4	0	3164	1
loopless	Spc25-HIS	41	K	Spc25-HIS	52	K	182	15	16.84	5	5	0	2730	1
loopless	Ndc80loopless	633	K	Spc25-HIS	52	K	148	9	10.94	8	5	1	2664	1
loopless	Ndc80loopless	497	K	Ndc80loopless	514	Y	156	8	25.1	8	8	1	2496	1
loopless	Ndc80loopless	572	T	Nuf2	400	K	207	11	19.59	8	2	0	2277	1
loopless	Ndc80loopless	577	K	Nuf2	428	T	190	5	22.37	8	2	1	1900	1
loopless	Nuf2	456	K	Nuf2	461	K	95	20	8.71	2	2	0	1900	1
loopless	Ndc80loopless	624	K	Spc24	50	K	174	10	10.46	8	4	0	1740	1
loopless	Spc25-HIS	122	K	Spc25-HIS	133	K	207	8	16.36	5	5	0	1656	1
loopless	Ndc80loopless	598	K	Spc25-HIS	21	K	177	9	11.75	8	5	0	1593	1
loopless	Ndc80loopless	497	K	Ndc80loopless	502	T	109	7	8.58	8	8	1	1526	1
loopless	Ndc80loopless	577	K	Nuf2	427	K	150	10	19.06	8	2	0	1500	1
loopless	Ndc80loopless	595	S	Spc25-HIS	21	K	163	9	10.53	8	5	0	1467	1
loopless	Ndc80loopless	577	K	Nuf2	409	K	157	9	14.81	8	2	0	1413	1
loopless	Ndc80loopless	66	S	Nuf2	456	K	151	4	354.13	8	2	1	1208	1
loopless	Nuf2	461	K	Spc25-HIS	50	K	57	10	18.05	2	5	1	1140	1
loopless	Ndc80loopless	598	K	Spc25-HIS	36	Y	134	4	31.45	8	5	1	1072	1
loopless	Ndc80loopless	496	S	Ndc80loopless	504	K	152	7	12.19	8	8	0	1064	1
loopless	Ndc80loopless	577	K	Nuf2	416	K	104	5	9.57	8	2	1	1040	1
loopless	Nuf2	458	K	Spc25-HIS	46	K	163	3	16.92	2	5	1	978	1
loopless	Ndc80loopless	360	K	Nuf2	242	T	137	7	15.41	8	2	0	959	1
loopless	Ndc80loopless	606	K	Spc25-HIS	36	Y	132	7	20.21	8	5	0	924	1
loopless	Ndc80loopless	384	T	Nuf2	266	K	88	5	9.02	8	2	1	880	1
loopless	Ndc80loopless	8	S	Ndc80loopless	26	K	107	8	55.71	8	8	0	856	1
loopless	Ndc80loopless	360	K	Ndc80loopless	401	Y	210	4	59.3	8	8	0	840	1
loopless	Ndc80loopless	360	K	Ndc80loopless	405	K	137	3	64.66	8	8	1	822	1
loopless	Nuf2	461	K	Spc25-HIS	48	S	197	4	18.6	2	5	0	788	1
loopless	Ndc80loopless	401	Y	Ndc80loopless	417	K	183	2	24.4	8	8	1	732	1
loopless	Nuf2	461	K	Spc25-HIS	52	K	145	5	23.18	2	5	0	725	1
loopless	Ndc80loopless	360	K	Nuf2	299	K	172	4	85.95	8	2	0	688	1
loopless	Ndc80loopless	564	Y	Nuf2	400	K	171	4	10.39	8	2	0	684	1
loopless	Ndc80loopless	400	K	Nuf2	266	K	111	3	26.23	8	2	1	666	1
loopless	Nuf2	456	K	Spc25-HIS	41	K	164	4	15.45	2	5	0	656	1
loopless	Ndc80loopless	606	K	Spc25-HIS	21	K	157	2	15.13	8	5	1	628	1
loopless	Ndc80loopless	295	S	Nuf2	165	K	98	3	27.01	8	2	1	588	1
loopless	Ndc80loopless	479	K	Nuf2	312	S	138	4	10.31	8	2	0	552	1
loopless	Ndc80loopless	360	K	Ndc80loopless	385	K	183	3	37.5	8	8	0	549	1
loopless	Nuf2	266	K	Nuf2	299	K	108	5	52.58	2	2	0	540	1
loopless	Spc24	168	S	Spc25-HIS	203	K	135	4	22.84	4	5	0	540	1
loopless	Ndc80loopless	577	K	Nuf2	400	K	130	4	27.47	8	2	0	520	1
loopless	Spc25-HIS	148	K	Spc25-HIS	203	K	86	3	24.16	5	5	1	516	1
loopless	Ndc80loopless	620	S	Spc25-HIS	21	K	103	5	35.81	8	5	0	515	1
loopless	Ndc80loopless	577	K	Spc25-HIS	1	M	111	4	5	8	5	0	444	1
loopless	Ndc80loopless	417	K	Nuf2	299	K	72	3	13.31	8	2	1	432	1
loopless	Spc24	50	K	Spc25-HIS	203	K	142	3	148.78	4	5	0	426	1
loopless	Spc24	50	K	Spc25-HIS	73	K	129	3	43.78	4	5	0	387	1
loopless	Ndc80loopless	360	K	Ndc80loopless	415	Y	192	2	79.88	8	8	0	384	1
loopless	Ndc80loopless	417	K	Ndc80loopless	423	K	128	3	9.92	8	8	0	384	1
loopless	Spc25-HIS	148	K	Spc25-HIS	182	Y	95	4	15.06	5	5	0	380	1
loopless	Ndc80loopless	638	K	Spc25-HIS	73	K	94	4	21.92	8	5	0	376	1
loopless	Ndc80loopless	400	K	Nuf2	299	K	91	2	28.15	8	2	1	364	1
loopless	Ndc80loopless	362	S	Spc25-HIS	203	K	178	2	464.02	8	5	0	356	1
loopless	Ndc80loopless	591	T	Spc25-HIS	21	K	86	4	15.35	8	5	0	344	1
loopless	Ndc80loopless	577	K	Nuf2	456	K	161	2	59.51	8	2	0	322	1
loopless	Ndc80loopless	59	K	Ndc80loopless	156	K	160	1	49.07	8	8	1	320	1
loopless	Ndc80loopless	360	K	Spc24	50	K	157	2	319.57	8	4	0	314	1
loopless	Ndc80loopless	405	K	Nuf2	299	K	157	2	21.66	8	2	0	314	1
loopless	Ndc80loopless	427	K	Nuf2	299	K	157	2	17.94	8	2	0	314	1
loopless	Ndc80loopless	350	T	Ndc80loopless	385	K	104	3	49.49	8	8	0	312	1
loopless	Nuf2	456	K	Spc25-HIS	21	K	155	2	27.41	2	5	0	310	1
loopless	Ndc80loopless	577	K	Nuf2	447	K	102	3	48.95	8	2	0	306	1
loopless	Ndc80loopless	360	K	Nuf2	304	S	100	3	91.15	8	2	0	300	1
loopless	Ndc80loopless	504	K	Nuf2	348	K	148	2	11.78	8	2	0	296	1
loopless	Ndc80loopless	360	K	Ndc80loopless	417	K	146	2	81.58	8	8	0	292	1
loopless	Ndc80loopless	400	K	Nuf2	400	K	145	2	172.83	8	2	0	290	1
loopless	Ndc80loopless	598	K	Spc25-HIS	22	S	143	1	15.43	8	5	1	286	1
loopless	Ndc80loopless	571	T	Nuf2	400	K	142	2	17.95	8	2	0	284	1
loopless	Ndc80loopless	66	S	Nuf2	383	K	135	2	293.65	8	2	0	270	1
loopless	Ndc80loopless	638	K	Nuf2	400	K	135	2	115.18	8	2	0	270	1
loopless	Ndc80loopless	384	T	Ndc80loopless	400	K	132	2	24.42	8	8	0	264	1
loopless	Ndc80loopless	346	K	Ndc80loopless	405	K	121	2	79.92	8	8	0	242	1
loopless	Ndc80loopless	423	K	Nuf2	299	K	121	2	14.9	8	2	0	242	1
loopless	Ndc80loopless	252	S	Ndc80loopless	497	K	120	1	248.43	8	8	1	240	1
loopless	Ndc80loopless	497	K	Nuf2	312	S	120	2	32.19	8	2	0	240	1
loopless	Nuf2	255	K	Nuf2	266	K	120	2	17	2	2	0	240	1
loopless	Nuf2	461	K	Spc24	60	K	118	2	20.26	2	4	0	236	1
loopless	Ndc80loopless	350	T	Ndc80loopless	577	K	117	2	257.96	8	8	0	234	1
loopless	Nuf2	456	K	Spc25-HIS	48	S	77	3	23.07	2	5	0	231	1
loopless	Nuf2	461	K	Spc25-HIS	203	K	115	2	154.47	2	5	0	230	1
loopless	Nuf2	447	K	Spc24	50	K	111	2	24.69	2	4	0	222	1
loopless	Ndc80loopless	401	Y	Nuf2	400	K	216	1	172.81	8	2	0	216	1
loopless	Ndc80loopless	350	T	Nuf2	243	K	72	3	13.56	8	2	0	216	1
loopless	Nuf2	348	K	Nuf2	358	K	108	1	14.8	2	2	1	216	1
loopless	Ndc80loopless	401	Y	Nuf2	275	K	104	2	12.72	8	2	0	208	1
loopless	Ndc80loopless	360	K	Nuf2	243	K	201	1	12.06	8	2	0	201	1
loopless	Ndc80loopless	385	K	Nuf2	304	S	99	2	55.79	8	2	0	198	0
loopless	Ndc80loopless	59	K	Ndc80loopless	577	K	197	1	307.5	8	8	0	197	0
loopless	Ndc80loopless	8	S	Spc25-HIS	203	K	97	2	424.74	8	5	0	194	0
loopless	Ndc80loopless	360	K	Ndc80loopless	577	K	96	2	249.9	8	8	0	192	0
loopless	Nuf2	447	K	Spc25-HIS	203	K	96	2	172.9	2	5	0	192	0
loopless	Spc24	98	K	Spc25-HIS	90	K	96	2	11.6	4	5	0	192	0
loopless	Ndc80loopless	514	Y	Nuf2	348	K	184	1	7.58	8	2	0	184	0
loopless	Ndc80loopless	360	K	Nuf2	254	Y	91	1	17.85	8	2	1	182	0
loopless	Nuf2	456	K	Spc24	50	K	91	2	17.14	2	4	0	182	0
loopless	Ndc80loopless	26	K	Ndc80loopless	47	K	88	2	58.48	8	8	0	176	0
loopless	Ndc80loopless	417	K	Nuf2	304	S	85	2	11.51	8	2	0	170	0
loopless	Spc25-HIS	133	K	Spc25-HIS	148	K	85	2	17.31	5	5	0	170	0
loopless	Ndc80loopless	382	K	Nuf2	266	K	84	2	10.44	8	2	0	168	0
loopless	Nuf2	332	K	Nuf2	342	K	84	1	15.37	2	2	1	168	0
loopless	Ndc80loopless	4	S	Ndc80loopless	577	K	83	1	219.84	8	8	1	166	0
loopless	Ndc80loopless	5	S	Spc25-HIS	203	K	83	1	425.99	8	5	1	166	0
loopless	Nuf2	383	K	Spc25-HIS	138	Y	83	2	256.82	2	5	0	166	0
loopless	Ndc80loopless	7	S	Nuf2	21	K	52	3	145.22	8	2	0	156	0
loopless	Ndc80loopless	34	T	Ndc80loopless	360	K	155	1	104.31	8	8	0	155	0
loopless	Ndc80loopless	116	S	Nuf2	234	K	77	1	187.09	8	2	1	154	0
loopless	Ndc80loopless	400	K	Nuf2	227	K	149	1	76.45	8	2	0	149	0
loopless	Ndc80loopless	497	K	Ndc80loopless	509	K	74	2	18.22	8	8	0	148	0
loopless	Spc25-HIS	133	K	Spc25-HIS	203	K	148	1	33.53	5	5	0	148	0
loopless	Spc25-HIS	122	K	Spc25-HIS	134	S	141	1	18.32	5	5	0	141	0
loopless	Spc25-HIS	138	Y	Spc25-HIS	148	K	140	1	15.69	5	5	0	140	0
loopless	Ndc80loopless	361	Y	Ndc80loopless	405	K	139	1	62.38	8	8	0	139	0
loopless	Ndc80loopless	479	K	Nuf2	315	K	139	1	9.07	8	2	0	139	0
loopless	Ndc80loopless	53	K	Ndc80loopless	156	K	136	1	61.33	8	8	0	136	0
loopless	Ndc80loopless	385	K	Nuf2	266	K	133	1	11.41	8	2	0	133	0
loopless	Ndc80loopless	66	S	Ndc80loopless	156	K	65	2	33.9	8	8	0	130	0
loopless	Nuf2	461	K	Spc24	57	T	130	1	17.92	2	4	0	130	0
loopless	Ndc80loopless	385	K	Ndc80loopless	417	K	129	1	47.16	8	8	0	129	0
loopless	Spc25-HIS	73	K	Spc25-HIS	84	K	129	1	16.9	5	5	0	129	0
loopless	Ndc80loopless	410	T	Nuf2	299	K	127	1	16.76	8	2	0	127	0
loopless	Ndc80loopless	5	S	Nuf2	400	K	126	1	200.5	8	2	0	126	0
loopless	Ndc80loopless	400	K	Nuf2	456	K	63	2	250.21	8	2	0	126	0
loopless	Ndc80loopless	233	Y	Spc25-HIS	133	K	125	1	496.49	8	5	0	125	0
loopless	Nuf2	461	K	Spc24	65	S	124	1	28.97	2	4	0	124	0
loopless	Ndc80loopless	298	K	Nuf2	432	K	61	1	297.96	8	2	1	122	0
loopless	Ndc80loopless	577	K	Spc24	50	K	61	2	72.06	8	4	0	122	0
loopless	Ndc80loopless	415	Y	Ndc80loopless	478	K	122	1	32.39	8	8	0	122	0
loopless	Ndc80loopless	346	K	Nuf2	242	T	61	2	16.47	8	2	0	122	0
loopless	Ndc80loopless	497	K	Nuf2	329	S	122	1	13.04	8	2	0	122	0
loopless	Ndc80loopless	360	K	Ndc80loopless	400	K	119	1	58.89	8	8	0	119	0
loopless	Ndc80loopless	611	Y	Spc25-HIS	21	K	118	1	21.44	8	5	0	118	0
loopless	Ndc80loopless	15	S	Ndc80loopless	59	K	112	1	109.7	8	8	0	112	0
loopless	Ndc80loopless	360	K	Ndc80loopless	474	K	112	1	107.12	8	8	0	112	0
loopless	Ndc80loopless	34	T	Nuf2	151	K	112	1	71.98	8	2	0	112	0
loopless	Ndc80loopless	514	Y	Nuf2	432	K	112	1	117.2	8	2	0	112	0
loopless	Nuf2	445	Y	Nuf2	456	K	111	1	15.93	2	2	0	111	0
loopless	Ndc80loopless	577	K	Ndc80loopless	638	K	54	2	93.88	8	8	0	108	0
loopless	Ndc80loopless	630	Y	Spc25-HIS	41	K	105	1	17.75	8	5	0	105	0
loopless	Ndc80loopless	393	K	Ndc80loopless	405	K	52	2	18.5	8	8	0	104	0
loopless	Ndc80loopless	400	K	Nuf2	239	S	103	1	62.78	8	2	0	103	0
loopless	Ndc80loopless	405	K	Ndc80loopless	427	K	102	1	25.58	8	8	0	102	0
loopless	Ndc80loopless	400	K	Nuf2	304	S	51	1	33.24	8	2	1	102	0
loopless	Ndc80loopless	417	K	Nuf2	266	K	101	1	50.07	8	2	0	101	0
loopless	Ndc80loopless	360	K	Nuf2	259	K	101	1	23.23	8	2	0	101	0
loopless	Ndc80loopless	577	K	Spc25-HIS	203	K	50	2	220.74	8	5	0	100	0
loopless	Nuf2	400	K	Spc25-HIS	203	K	100	1	241.26	2	5	0	100	0
loopless	Ndc80loopless	427	K	Nuf2	304	S	100	1	17.69	8	2	0	100	0
loopless	Spc24	181	S	Spc25-HIS	133	K	50	2	20.77	4	5	0	100	0
loopless	Ndc80loopless	350	T	Ndc80loopless	417	K	99	1	93.21	8	8	0	99	0
loopless	Nuf2	447	K	Nuf2	461	K	99	1	21.27	2	2	0	99	0
loopless	Ndc80loopless	423	K	Nuf2	266	K	98	1	57.98	8	2	0	98	0
loopless	Ndc80loopless	66	S	Spc25-HIS	133	K	49	1	469.85	8	5	1	98	0
loopless	Ndc80loopless	509	K	Nuf2	432	K	97	1	124.01	8	2	0	97	0
loopless	Ndc80loopless	66	S	Ndc80loopless	577	K	48	2	316.22	8	8	0	96	0
loopless	Nuf2	243	K	Spc25-HIS	203	K	48	2	463.07	2	5	0	96	0
loopless	Ndc80loopless	360	K	Nuf2	255	K	96	1	17.6	8	2	0	96	0
loopless	Nuf2	227	K	Nuf2	383	K	94	1	216.34	2	2	0	94	0
loopless	Ndc80loopless	629	K	Spc25-HIS	52	K	47	1	10.45	8	5	1	94	0
loopless	Ndc80loopless	360	K	Nuf2	400	K	91	1	230.4	8	2	0	91	0
loopless	Ndc80loopless	360	K	Nuf2	252	K	89	1	12.81	8	2	0	89	0
loopless	Ndc80loopless	417	K	Ndc80loopless	427	K	88	1	14.42	8	8	0	88	0
loopless	Ndc80loopless	360	K	Nuf2	461	K	87	1	313.55	8	2	0	87	0
loopless	Spc24	50	K	Spc25-HIS	133	K	87	1	129.86	4	5	0	87	0
loopless	Ndc80loopless	360	K	Nuf2	266	K	87	1	33.96	8	2	0	87	0
loopless	Ndc80loopless	633	K	Nuf2	383	K	85	1	135.45	8	2	0	85	0
loopless	Ndc80loopless	8	S	Nuf2	383	K	42	1	179.81	8	2	1	84	0
loopless	Ndc80loopless	288	K	Nuf2	165	K	84	1	17.98	8	2	0	84	0
loopless	Ndc80loopless	360	K	Nuf2	275	K	83	1	48.27	8	2	0	83	0
loopless	Ndc80loopless	5	S	Spc24	50	K	82	1	282.66	8	4	0	82	0
loopless	Spc24	50	K	Spc25-HIS	46	K	82	1	16.33	4	5	0	82	0
loopless	Ndc80loopless	577	K	Spc25-HIS	133	K	79	1	201.12	8	5	0	79	0
loopless	Nuf2	342	K	Nuf2	456	K	79	1	167.1	2	2	0	79	0
loopless	Ndc80loopless	405	K	Nuf2	276	Y	78	1	17.06	8	2	0	78	0
loopless	Ndc80loopless	346	K	Ndc80loopless	410	T	77	1	85.97	8	8	0	77	0
loopless	Ndc80loopless	34	T	Nuf2	383	K	76	1	234.38	8	2	0	76	0
loopless	Ndc80loopless	577	K	Nuf2	21	K	38	2	329.66	8	2	0	76	0
loopless	Ndc80loopless	8	S	Ndc80loopless	577	K	74	1	215.99	8	8	0	74	0
loopless	Ndc80loopless	346	K	Ndc80loopless	401	Y	73	1	74.92	8	8	0	73	0
loopless	Nuf2	456	K	Spc25-HIS	129	K	73	1	135.81	2	5	0	73	0
loopless	Spc24	11	S	Spc24	50	K	73	1	59.03	4	4	0	73	0
loopless	Ndc80loopless	4	S	Spc25-HIS	203	K	71	1	427.58	8	5	0	71	0
loopless	Ndc80loopless	15	S	Nuf2	21	K	70	1	138.27	8	2	0	70	0
loopless	Ndc80loopless	7	S	Spc25-HIS	203	K	70	1	424.68	8	5	0	70	0
loopless	Nuf2	400	K	Nuf2	461	K	70	1	91.19	2	2	0	70	0
loopless	Spc24	50	K	Spc24	98	K	69	1	72.14	4	4	0	69	0
loopless	Nuf2	456	K	Spc25-HIS	36	Y	69	1	8.35	2	5	0	69	0
loopless	Nuf2	383	K	Spc24	105	T	68	1	201.41	2	4	0	68	0
loopless	Nuf2	456	K	Spc25-HIS	138	Y	68	1	149.95	2	5	0	68	0
loopless	Ndc80loopless	4	S	Ndc80loopless	26	K	66	1	67.25	8	8	0	66	0
loopless	Ndc80loopless	393	K	Nuf2	266	K	66	1	16.6	8	2	0	66	0
loopless	Ndc80loopless	405	K	Nuf2	304	S	65	1	26.58	8	2	0	65	0
loopless	Ndc80loopless	478	K	Nuf2	227	K	64	1	128.57	8	2	0	64	0
loopless	Spc24	50	K	Spc24	100	S	63	1	75.67	4	4	0	63	0
loopless	Ndc80loopless	497	K	Ndc80loopless	564	Y	62	1	99.84	8	8	0	62	0
loopless	Nuf2	400	K	Spc24	50	K	62	1	93.51	2	4	0	62	0
loopless	Ndc80loopless	410	T	Nuf2	275	K	62	1	26.5	8	2	0	62	0
loopless	Ndc80loopless	350	T	Ndc80loopless	405	K	60	1	77.5	8	8	0	60	0
loopless	Ndc80loopless	400	K	Nuf2	342	K	60	1	89.27	8	2	0	60	0
loopless	Ndc80loopless	405	K	Spc25-HIS	90	K	60	1	323.97	8	5	0	60	0
loopless	Ndc80loopless	288	K	Nuf2	388	Y	59	1	262.91	8	2	0	59	0
loopless	Ndc80loopless	362	S	Nuf2	299	K	58	1	84.7	8	2	0	58	0
loopless	Nuf2	402	K	Nuf2	456	K	57	1	80.28	2	2	0	57	0
loopless	Ndc80loopless	405	K	Spc24	50	K	55	1	258.46	8	4	0	55	0
loopless	Spc24	181	S	Spc25-HIS	164	K	55	1	12.47	4	5	0	55	0
loopless	Ndc80loopless	360	K	Nuf2	227	K	52	1	34.65	8	2	0	52	0
loopless	Ndc80loopless	361	Y	Nuf2	266	K	52	1	31.7	8	2	0	52	0
loopless	Nuf2	432	K	Spc24	16	S	52	1	12.2	2	4	0	52	0
loopless	Nuf2	243	K	Spc25-HIS	133	K	51	1	440.17	2	5	0	51	0
loopless	Spc24	50	K	Spc25-HIS	138	Y	51	1	137.74	4	5	0	51	0
loopless	Spc24	50	K	Spc25-HIS	148	K	51	1	131.27	4	5	0	51	0
loopless	Spc25-HIS	52	K	Spc25-HIS	133	K	51	1	118.35	5	5	0	51	0
loopless	Nuf2	254	Y	Nuf2	259	K	51	1	8.89	2	2	0	51	0
loopless	Ndc80loopless	417	K	Nuf2	329	S	50	1	46.64	8	2	0	50	0
loopless	Ndc80loopless	34	T	Ndc80loopless	59	K	49	1	64.54	8	8	0	49	0
loopless	Ndc80loopless	497	K	Nuf2	315	K	49	1	28.55	8	2	0	49	0
loopless	Spc24	50	K	Spc25-HIS	48	S	49	1	16.83	4	5	0	49	0
loopless	Spc24	168	S	Spc25-HIS	133	K	49	1	28.72	4	5	0	49	0
loopless	Ndc80loopless	478	K	Nuf2	239	S	47	1	116.35	8	2	0	47	0
loopless	Ndc80loopless	361	Y	Ndc80loopless	385	K	47	1	34.51	8	8	0	47	0
loopless	Spc24	50	K	Spc24	112	K	46	1	92.66	4	4	0	46	0
loopless	Ndc80loopless	384	T	Ndc80loopless	405	K	46	1	31.09	8	8	0	46	0
loopless	Ndc80loopless	288	K	Nuf2	383	K	45	1	259.44	8	2	0	45	0
loopless	Nuf2	439	K	Spc25-HIS	21	K	45	1	15.5	2	5	0	45	0
loopless	Nuf2	217	S	Nuf2	227	K	44	1	15.15	2	2	0	44	0
loopless	Ndc80loopless	26	K	Ndc80loopless	577	K	43	1	235.08	8	8	0	43	0
loopless	Ndc80loopless	478	K	Ndc80loopless	577	K	42	1	145.18	8	8	0	42	0
loopless	Ndc80loopless	385	K	Nuf2	299	K	42	1	50.91	8	2	0	42	0
loopless	Ndc80loopless	577	K	Nuf2	333	K	42	1	119.51	8	2	0	42	0
loopless	Nuf2	227	K	Nuf2	342	K	42	1	160.32	2	2	0	42	0
loopless	Ndc80loopless	417	K	Ndc80loopless	478	K	42	1	32.02	8	8	0	42	0
loopless	Ndc80loopless	410	T	Nuf2	266	K	42	1	40.14	8	2	0	42	0
loopless	Ndc80loopless	415	Y	Nuf2	275	K	42	1	33.14	8	2	0	42	0
loopless	Ndc80loopless	415	Y	Ndc80loopless	423	K	41	1	12.44	8	8	0	41	0
loopless	Nuf2	461	K	Spc25-HIS	41	K	41	1	14.99	2	5	0	41	0
loopless	Spc24	181	S	Spc25-HIS	203	K	40	1	35.83	4	5	0	40	0
loopless	Ndc80loopless	384	T	Nuf2	299	K	39	1	52.31	8	2	0	39	0
loopless	Ndc80loopless	7	S	Spc25-HIS	133	K	39	1	400.2	8	5	0	39	0
loopless	Ndc80loopless	295	S	Ndc80loopless	539	K	38	1	238.94	8	8	0	38	0
loopless	Spc24	112	K	Spc25-HIS	35	T	38	1	106.21	4	5	0	38	0
loopless	Nuf2	383	K	Nuf2	400	K	38	1	25.9	2	2	0	38	0
loopless	Ndc80loopless	478	K	Nuf2	383	K	37	1	98.22	8	2	0	37	0
loopless	Ndc80loopless	504	K	Nuf2	456	K	36	1	166.17	8	2	0	36	0
loopless	Ndc80loopless	385	K	Nuf2	239	S	36	1	40.27	8	2	0	36	0
loopless	Ndc80loopless	474	K	Nuf2	239	S	35	1	112.02	8	2	0	35	0
loopless	Ndc80loopless	350	T	Spc25-HIS	93	K	35	1	394.71	8	5	0	35	0
loopless	Ndc80loopless	415	Y	Nuf2	315	K	35	1	28.06	8	2	0	35	0
loopless	Ndc80loopless	360	K	Nuf2	247	S	34	1	10.83	8	2	0	34	0
loopless	Ndc80loopless	629	K	Spc25-HIS	41	K	34	1	17.01	8	5	0	34	0
loopless	Ndc80loopless	267	S	Ndc80loopless	393	K	33	1	165.72	8	8	0	33	0
loopless	Ndc80loopless	385	K	Ndc80loopless	478	K	31	1	76.89	8	8	0	31	0
loopless	Ndc80loopless	360	K	Nuf2	456	K	31	1	305.59	8	2	0	31	0
loopless	Ndc80loopless	499	S	Nuf2	115	K	31	1	281.74	8	2	0	31	0
loopless	Ndc80loopless	59	K	Spc25-HIS	133	K	31	1	467.68	8	5	0	31	0
loopless	Nuf2	266	K	Nuf2	304	S	31	1	58.52	2	2	0	31	0
loopless	Spc24	50	K	Spc25-HIS	79	K	31	1	50.72	4	5	0	31	0
loopless	Spc24	98	K	Spc25-HIS	203	K	31	1	79.57	4	5	0	31	0
		K	304			358		662	575.652
		S	80			41		121	105.217
		Y	31			32		63	54.7826
		T	34			17		51	44.3478
		M	0			1		1	0.869565
		total	65			50		115
